# Negative selection may cause grossly altered but broadly stable karyotypes in metastatic colorectal cancer

**DOI:** 10.1101/2020.03.26.007138

**Authors:** William Cross, Salpie Nowinski, George D Cresswell, Maximilian Mossner, Abhirup Banerjee, Bingxin Lu, Marc Williams, Georgios Vlachogiannis, Laura Gay, Ann-Marie Baker, Christopher Kimberley, Freddie Whiting, Hayley Belnoue-Davis, Pierre Martinez, Maria Traki, Viola Walther, Kane Smith, Javier Fernandez-Mateos, Erika Yara, Erica Oliveira, Salvatore Milite, Giulio Caravagna, Chela James, George Elia, Alison Berner, Ryan Changho Choi, Pradeep Ramagiri, Ritika Chauhan, Nik Matthews, Jamie Murphy, Anthony Antoniou, Susan Clark, Miriam Mitchison, Jo-Anne Chin Aleong, Enric Domingo, Inmaculada Spiteri, Stuart AC McDonald, Darryl Shibata, Miangela M Lacle, Lai Mun Wang, Morgan Moorghen, Ian PM Tomlinson, Marco Novelli, Marnix Jansen, Alan Watson, Nicholas A Wright, John Bridgewater, Manuel Rodriguez-Justo, Chris P Barnes, Hemant Kocher, Simon J Leedham, Andrea Sottoriva, Trevor A Graham

## Abstract

Aneuploidy, the loss and gain of whole and part chromosomes, is near-ubiquitous in cancer genomes and likely defines cancer cell biology. However, the temporal evolutionary dynamics that select for aneuploidy remain uncharacterised. Here we perform longitudinal genomic analysis of 755 samples from a total of 167 patients with colorectal-derived neoplastic lesions that represent distinct stages of tumour evolution through metastasis and treatment. Adenomas typically had few copy number alterations (CNAs) and most were subclonal, whereas cancers had many clonal CNAs, suggesting that progression goes through a CNA bottleneck. Individual CRC glands from the same tumour typically had very similar karyotypes, despite evidence of ongoing instability at the cell level in patient tumours, cell lines and organoids. CNAs in metastatic lesions sampled from liver and other organs, after chemotherapy or targeted therapies, and in late recurrences were typically similar to the primary tumour. Mathematical modelling and statistical inference indicated that these data are consistent with the action of negative selection on CNAs that ‘traps’ cancer cell genomes on a fitness peak defined by the specific pattern of chromosomal aberrations. These data suggest that the initial progression of colorectal cancer requires the traversal of a rugged fitness landscape and subsequent CNA evolution, including metastatic dissemination and therapeutic resistance, is constrained by negative selection.
