## Supplemental Tables for "Negative selection may cause grossly altered but broadly stable karyotypes in metastatic colorectal cancer": Table_S1_Fig1.cohort_info.txt

pairs	divergence	union_pga	loss	gain	type	subtype	sampleID
Utrecht_pT1s_.UT001.A_Utrecht_pT1s_.UT001.C1	0.955555556	0.150334076	0.953488372	1	Ca-in-Ads	Ad_vs_Cas	UT001
Utrecht_pT1s_.UT001.A_Utrecht_pT1s_.UT001.C2	0.955773956	0.151076466	0.953727506	1	Ca-in-Ads	Ad_vs_Cas	UT001
Utrecht_pT1s_.UT001.C1_Utrecht_pT1s_.UT001.C2	0.00623053	0.119153675	0.00660066	0	Ca-in-Ads	Cas_vs_Cas	UT001
Utrecht_pT1s_.UT002.C1_Utrecht_pT1s_.UT002.C2	0.173184358	0.531551596	0.316546763	0.13864818	Ca-in-Ads	Cas_vs_Cas	UT002
Utrecht_pT1s_.UT003.C1_Utrecht_pT1s_.UT003.C2	0.787974684	0.703786192	0.855350554	0.749391727	Ca-in-Ads	Cas_vs_Cas	UT003
Utrecht_pT1s_.UT004.C1_Utrecht_pT1s_.UT004.C2	0.365116279	0.478841871	0.374701671	0	Ca-in-Ads	Cas_vs_Cas	UT004
Utrecht_pT1s_.UT005.A_Utrecht_pT1s_.UT005.C1	0.724489796	0.436525612	0.532442748	0.878834356	Ca-in-Ads	Ad_vs_Cas	UT005
Utrecht_pT1s_.UT005.A_Utrecht_pT1s_.UT005.C2	0.701107011	0.40237565	0.602917342	0.830835118	Ca-in-Ads	Ad_vs_Cas	UT005
Utrecht_pT1s_.UT005.C1_Utrecht_pT1s_.UT005.C2	0.219070134	0.471046771	0.150729335	0.283742331	Ca-in-Ads	Cas_vs_Cas	UT005
Utrecht_pT1s_.UT006.A_Utrecht_pT1s_.UT006.C1	1	0.482553823	1	1	Ca-in-Ads	Ad_vs_Cas	UT006
Utrecht_pT1s_.UT006.A_Utrecht_pT1s_.UT006.C2	1	0.219376392	1	1	Ca-in-Ads	Ad_vs_Cas	UT006
Utrecht_pT1s_.UT006.C1_Utrecht_pT1s_.UT006.C2	0.624454148	0.510022272	0.70926143	0.486590038	Ca-in-Ads	Cas_vs_Cas	UT006
Utrecht_pT1s_.UT007.C1_Utrecht_pT1s_.UT007.C2	0.102719033	0.122865627	0.236111111	0	Ca-in-Ads	Cas_vs_Cas	UT007
Utrecht_pT1s_.UT008.A_Utrecht_pT1s_.UT008.C1	0.99112426	0.250927988	1	0.98	Ca-in-Ads	Ad_vs_Cas	UT008
Utrecht_pT1s_.UT008.A_Utrecht_pT1s_.UT008.C2	0.989285714	0.207869339	1	0.969230769	Ca-in-Ads	Ad_vs_Cas	UT008
Utrecht_pT1s_.UT008.C1_Utrecht_pT1s_.UT008.C2	0.185897436	0.231625835	0.031518625	0.381818182	Ca-in-Ads	Cas_vs_Cas	UT008
Utrecht_pT1s_.UT009.C1_Utrecht_pT1s_.UT009.C2	0.739923632	0.874907201	0.89292543	0.620741862	Ca-in-Ads	Cas_vs_Cas	UT009
Utrecht_pT1s_.UT010.A1_Utrecht_pT1s_.UT010.A2	0.151515152	0.024498886	1	0	Ca-in-Ads	Ads_vs_Ads	UT010
Utrecht_pT1s_.UT010.A1_Utrecht_pT1s_.UT010.C1	0.962938451	0.560876021	1	0.942915392	Ca-in-Ads	Ad_vs_Cas	UT010
Utrecht_pT1s_.UT010.A1_Utrecht_pT1s_.UT010.C2	0.962691539	0.557164068	1	0.942915392	Ca-in-Ads	Cas_vs_Cas	UT010
Utrecht_pT1s_.UT010.A2_Utrecht_pT1s_.UT010.C1	0.956320318	0.560876021	0.981132075	0.942915392	Ca-in-Ads	Cas_vs_Cas	UT010
Utrecht_pT1s_.UT010.A2_Utrecht_pT1s_.UT010.C2	0.956029314	0.557164068	0.980769231	0.942915392	Ca-in-Ads	Ad_vs_Cas	UT010
Utrecht_pT1s_.UT010.C1_Utrecht_pT1s_.UT010.C2	0.006618134	0.560876021	0.018867925	0	Ca-in-Ads	Cas_vs_Cas	UT010
Utrecht_pT1s_.UT011.C1_Utrecht_pT1s_.UT011.C2	0	0.266889384	0	0	Ca-in-Ads	Cas_vs_Cas	UT011
Utrecht_pT1s_.UT012.A1_Utrecht_pT1s_.UT012.A2	0.955665025	0.150705271	0.948571429	1	Ca-in-Ads	Ads_vs_Ads	UT012
Utrecht_pT1s_.UT012.A1_Utrecht_pT1s_.UT012.C	0.897627965	0.297327394	0.827368421	1	Ca-in-Ads	Ad_vs_Cas	UT012
Utrecht_pT1s_.UT012.A2_Utrecht_pT1s_.UT012.C	0.775539568	0.257980698	0.607052897	1	Ca-in-Ads	Ad_vs_Cas	UT012
Utrecht_pT1s_.UT013.C1_Utrecht_pT1s_.UT013.C2	0.95971564	0.31328879	0.690909091	1	Ca-in-Ads	Cas_vs_Cas	UT013
Utrecht_pT1s_.UT014.A_Utrecht_pT1s_.UT014.C1	0.98245614	0.190423163	0.956937799	1	Ca-in-Ads	Ad_vs_Cas	UT014
Utrecht_pT1s_.UT014.A_Utrecht_pT1s_.UT014.C2	0.989473684	0.317371938	0.983666062	1	Ca-in-Ads	Ad_vs_Cas	UT014
Utrecht_pT1s_.UT014.C1_Utrecht_pT1s_.UT014.C2	0.403733956	0.318114328	0.625678119	0	Ca-in-Ads	Cas_vs_Cas	UT014
Utrecht_pT1s_.UT015.C1_Utrecht_pT1s_.UT015.C2	0.372928177	0.53749072	0.528682171	0.248756219	Ca-in-Ads	Cas_vs_Cas	UT015
Utrecht_pT1s_.UT016.C1_Utrecht_pT1s_.UT016.C2	0.01409353	0.579435783	0.006071119	0.036764706	Ca-in-Ads	Cas_vs_Cas	UT016
Utrecht_pT1s_.UT017.C1_Utrecht_pT1s_.UT017.C2	0.55524239	0.658500371	0.569455104	0.515923567	Ca-in-Ads	Cas_vs_Cas	UT017
Utrecht_pT1s_.UT018.C1_Utrecht_pT1s_.UT018.C2	0.234541578	0.174090572	0.20441989	0.253472222	Ca-in-Ads	Cas_vs_Cas	UT018
Utrecht_pT1s_.UT019.A_Utrecht_pT1s_.UT019.C1	0.65748278	0.592798812	0.851032448	0.515217391	Ca-in-Ads	Ad_vs_Cas	UT019
Utrecht_pT1s_.UT019.A_Utrecht_pT1s_.UT019.C2	0.649342517	0.592798812	0.851032448	0.501086957	Ca-in-Ads	Ad_vs_Cas	UT019
Utrecht_pT1s_.UT019.C1_Utrecht_pT1s_.UT019.C2	0.009332376	0.517074981	0	0.018181818	Ca-in-Ads	Cas_vs_Cas	UT019
Utrecht_pT1s_.UT020.C1_Utrecht_pT1s_.UT020.C2	0.283464567	0.235708983	0.057971014	0.392523364	Ca-in-Ads	Cas_vs_Cas	UT020
Utrecht_pT1s_.UT021.C1_Utrecht_pT1s_.UT021.C2	0.001228501	0.302152932	0	0.001282051	Ca-in-Ads	Cas_vs_Cas	UT021
Utrecht_pT1s_.UT022.C1_Utrecht_pT1s_.UT022.C2	0	0.090571641	0	0	Ca-in-Ads	Cas_vs_Cas	UT022
Utrecht_pT1s_.UT023.C1_Utrecht_pT1s_.UT023.C2	0.124668435	0.279881218	0.022099448	0.388625592	Ca-in-Ads	Cas_vs_Cas	UT023
Utrecht_pT1s_.UT024.C1_Utrecht_pT1s_.UT024.C2	0.725255973	0.652561247	0.867895545	0.317982456	Ca-in-Ads	Cas_vs_Cas	UT024
Utrecht_pT1s_.UT025.A_Utrecht_pT1s_.UT025.C1	1	0.595397179	1	1	Ca-in-Ads	Ad_vs_Cas	UT025
Utrecht_pT1s_.UT025.A_Utrecht_pT1s_.UT025.C2	1	0.566815145	1	1	Ca-in-Ads	Ad_vs_Cas	UT025
Utrecht_pT1s_.UT025.C1_Utrecht_pT1s_.UT025.C2	0.181765389	0.639198218	0.116303219	0.264822134	Ca-in-Ads	Cas_vs_Cas	UT025
Utrecht_pT1s_.UT026.A_Utrecht_pT1s_.UT026.C1	1	0.294729027	1	1	Ca-in-Ads	Ad_vs_Cas	UT026
Utrecht_pT1s_.UT026.A_Utrecht_pT1s_.UT026.C2	1	0.295471418	1	1	Ca-in-Ads	Ad_vs_Cas	UT026
Utrecht_pT1s_.UT026.C1_Utrecht_pT1s_.UT026.C2	0.002560819	0.289903489	0.003484321	0	Ca-in-Ads	Cas_vs_Cas	UT026
X26.A1_X26.A2	0.683741648	0.166666667	1	0.584795322	Ca-in-Ads	Ads_vs_Ads	X26
X26.A1_X26.C	0.812698413	0.233853007	0.803278689	0.82208589	Ca-in-Ads	Ad_vs_Cas	X26
X26.A2_X26.C	0.775555556	0.167037862	0.857142857	0.632911392	Ca-in-Ads	Ad_vs_Cas	X26
X27.A1_X27.A2	0.660854403	0.42576095	0.690121786	0.607843137	Ca-in-Ads	Ads_vs_Ads	X27
X27.A1_X27.C	0.461123941	0.482182628	0.465934066	0.456852792	Ca-in-Ads	Ad_vs_Cas	X27
X27.A2_X27.C	0.774594078	0.388641425	0.693877551	0.929347826	Ca-in-Ads	Ad_vs_Cas	X27
X28.A1_X28.A2	0.541522491	0.214550854	1	0.506517691	Ca-in-Ads	Ads_vs_Ads	X28
X28.A1_X28.C	0.534069982	0.20155902	1	0.52886406	Ca-in-Ads	Ad_vs_Cas	X28
X28.A2_X28.C	0.209375	0.11878248	1	0.045283019	Ca-in-Ads	Ad_vs_Cas	X28
X29.A1_X29.A2	0.871522095	0.453600594	1	0.474916388	Ca-in-Ads	Ads_vs_Ads	X29
X29.A1_X29.C	0.871836735	0.45471418	1	0.474916388	Ca-in-Ads	Ad_vs_Cas	X29
X29.A2_X29.C	0.01171875	0.095025984	1	0	Ca-in-Ads	Ad_vs_Cas	X29
X32.A1_X32.A2	0.929230769	0.241276912	0.972222222	0.780821918	Ca-in-Ads	Ads_vs_Ads	X32
X32.A1_X32.C	0.541509434	0.393466964	0.516866159	0.712328767	Ca-in-Ads	Ad_vs_Cas	X32
X32.A2_X32.C	0.975161987	0.3437268	1	0.549019608	Ca-in-Ads	Ad_vs_Cas	X32
X33.A1_X33.A2	1	0.009651076	1	NaN	Ca-in-Ads	Ads_vs_Ads	X33
X33.A1_X33.C	1	0.278025241	1	1	Ca-in-Ads	Ad_vs_Cas	X33
X33.A2_X33.C	0.965287049	0.278025241	0.960486322	1	Ca-in-Ads	Ad_vs_Cas	X33
X34.A1_X34.A2	0.99273743	0.664439495	0.988403211	1	Ca-in-Ads	Ads_vs_Ads	X34
X34.A1_X34.C	0.945404285	0.537119525	0.927721866	1	Ca-in-Ads	Ad_vs_Cas	X34
X34.A2_X34.C	0.551330798	0.292873051	1	0.470852018	Ca-in-Ads	Ad_vs_Cas	X34
X36.A1_X36.A2	0.710970464	0.175946548	0.731861199	0.668789809	Ca-in-Ads	Ads_vs_Ads	X36
X36.A1_X36.C	0.796502385	0.233481811	0.811414392	0.769911504	Ca-in-Ads	Ad_vs_Cas	X36
X36.A2_X36.C	0.442424242	0.244988864	0.351089588	0.5951417	Ca-in-Ads	Ad_vs_Cas	X36
X37.A1_X37.A2	0.356097561	0.076095026	0.23699422	1	Ca-in-Ads	Ads_vs_Ads	X37
X37.A1_X37.C	0.022222222	0.050111359	0.022222222	NaN	Ca-in-Ads	Ad_vs_Cas	X37
X37.A2_X37.C	0.365384615	0.077208612	0.25	1	Ca-in-Ads	Ad_vs_Cas	X37
X42.A1_X42.A2	0.210431655	0.206384558	0.2382134	0.137254902	Ca-in-Ads	Ads_vs_Ads	X42
X42.A1_X42.C	0.801502146	0.345953972	0.648221344	0.983944954	Ca-in-Ads	Ad_vs_Cas	X42
X42.A2_X42.C	0.760736196	0.363028953	0.641114983	0.935779817	Ca-in-Ads	Ad_vs_Cas	X42
X44.A1_X44.A2	0.601464435	0.354862658	0.750551876	0.467196819	Ca-in-Ads	Ads_vs_Ads	X44
X44.A1_X44.C	0.786239145	0.555679287	0.847706422	0.751311647	Ca-in-Ads	Ad_vs_Cas	X44
X44.A2_X44.C	0.429229756	0.563845583	0.25	0.533950617	Ca-in-Ads	Ad_vs_Cas	X44
X45.A1_X45.A2	0.957482993	0.218262806	0.3125	0.975524476	Ca-in-Ads	Ads_vs_Ads	X45
X45.A1_X45.C	0.987794246	0.42576095	1	0.986247544	Ca-in-Ads	Ad_vs_Cas	X45
X45.A2_X45.C	0.55508831	0.441351151	1	0.501413761	Ca-in-Ads	Ad_vs_Cas	X45
X46.A1_X46.A2	0.595818815	0.106533036	1	0.121212121	Ca-in-Ads	Ads_vs_Ads	X46
X46.A1_X46.C	0.910700539	0.482182628	1	0.879292404	Ca-in-Ads	Ad_vs_Cas	X46
X46.A2_X46.C	0.813495072	0.489606533	0.681564246	0.86264308	Ca-in-Ads	Ad_vs_Cas	X46
X1.A1_X1.A2	0.514824798	0.137713437	0.440909091	0.622516556	Adenomas	Adenomas	X1
X11.A1_X11.A2	0.492146597	0.070898293	1	0.353333333	Adenomas	Adenomas	X11
X12.A1_X12.A2	1	0.072011878	1	1	Adenomas	Adenomas	X12
X13.A1_X13.A2	0	0.057906459	NaN	0	Adenomas	Adenomas	X13
X14.A1_X14.A2	1	0.024870082	1	NaN	Adenomas	Adenomas	X14
X17.A1_X17.A2	0.836461126	0.138455828	NaN	0.836461126	Adenomas	Adenomas	X17
X18.A1_X18.A2	0.760526316	0.141054195	1	0.72	Adenomas	Adenomas	X18
X19.A1_X19.A2	1	0.011507053	NaN	1	Adenomas	Adenomas	X19
X2.A1_X2.A2	0.703517588	0.147735709	NaN	0.703517588	Adenomas	Adenomas	X2
X20.A1_X20.A2	0.011111111	0.100222717	0.026315789	0	Adenomas	Adenomas	X20
X21.A1_X21.A2	0.731843575	0.06644395	0.630769231	1	Adenomas	Adenomas	X21
X22.A1_X22.A2	0.988023952	0.123979213	0.985130112	1	Adenomas	Adenomas	X22
X23.A1_X23.A2	0.360146252	0.609131403	0.292425695	0.48	Adenomas	Adenomas	X23
X24.A1_X24.A2	1	0.073867854	1	1	Adenomas	Adenomas	X24
X25.A1_X25.A2	0.980769231	0.057906459	0.980769231	NaN	Adenomas	Adenomas	X25
X3.A1_X3.A2	0.172413793	0.075352635	NaN	0.172413793	Adenomas	Adenomas	X3
X5.A1_X5.A2	1	0.057906459	NaN	1	Adenomas	Adenomas	X5
X7.A1_X7.A2	0.936893204	0.076466221	NaN	0.936893204	Adenomas	Adenomas	X7
X8.A1_X8.A2	0.679582712	0.249072012	1	0.375	Adenomas	Adenomas	X8
A01_10647.C1_A01_10647.C2	0.998011928	0.37342242	0.997237569	1	Carcinomas	Carcinomas	A01_10647
A02_04231.C1_A02_04231.C2	0.806930693	0.224944321	0.937984496	0.055555556	Carcinomas	Carcinomas	A02_04231
A02_05925.C1_A02_05925.C2	0.286086957	0.426874536	0.261710794	0.428571429	Carcinomas	Carcinomas	A02_05925
A03_02119.C1_A03_02119.C2	0.186666667	0.278396437	0.288461538	0.114155251	Carcinomas	Carcinomas	A03_02119
A03_11985_13.C1_A03_11985_13.C2	0.096126255	0.258723088	0.096126255	NaN	Carcinomas	Carcinomas	A03_11985_13
crc_31.C1_crc_31.C2	0.621621622	0.013734224	1	0.333333333	Carcinomas	Carcinomas	crc_31
crc_33.C1_crc_33.C2	0.350241546	0.153674833	1	0.143312102	Carcinomas	Carcinomas	crc_33
crc_34.C1_crc_34.C2	0.612021858	0.067928731	0.6	0.617886179	Carcinomas	Carcinomas	crc_34
crc_35.C1_crc_35.C2	0.515881709	0.338901262	0.677697842	0	Carcinomas	Carcinomas	crc_35
crc_36.C1_crc_36.C2	0.176664469	0.563103192	0.150480256	0.218965517	Carcinomas	Carcinomas	crc_36
crc_37.C1_crc_37.C2	0.160762943	0.408685969	0.097597598	0.257471264	Carcinomas	Carcinomas	crc_37
crc_38.C1_crc_38.C2	0.574952562	0.391239792	0.476297968	0.646481178	Carcinomas	Carcinomas	crc_38
crc_39.C1_crc_39.C2	0.184879288	0.584261321	0.133678756	0.268412439	Carcinomas	Carcinomas	crc_39
crc_40.C1_crc_40.C2	0.516320475	0.375278396	0.591414944	0.394255875	Carcinomas	Carcinomas	crc_40
crc_41.C1_crc_41.C2	0.26803014	0.344840386	0.081632653	0.290012034	Carcinomas	Carcinomas	crc_41
crc_42.C1_crc_42.C2	0.117493473	0.426503341	0.109622412	0.137195122	Carcinomas	Carcinomas	crc_42
crc_43.C1_crc_43.C2	0.401898734	0.234595397	0.413934426	0.394329897	Carcinomas	Carcinomas	crc_43
crc_44.C1_crc_44.C2	0.544846051	0.554565702	0.520454545	0.57980456	Carcinomas	Carcinomas	crc_44
crc_45.C1_crc_45.C2	0.0392	0.463994061	0.054994388	0	Carcinomas	Carcinomas	crc_45
crc_46.C1_crc_46.C2	0.596958175	0.292873051	0.775910364	0.45034642	Carcinomas	Carcinomas	crc_46
crc_47.C1_crc_47.C2	0.401700319	0.349294729	0.534818942	0.319587629	Carcinomas	Carcinomas	crc_47
crc_49.C1_crc_49.C2	0.070667957	0.383444692	0.009784736	0.130268199	Carcinomas	Carcinomas	crc_49
crc_50.C1_crc_50.C2	0.393442623	0.181143281	0.255924171	0.498194946	Carcinomas	Carcinomas	crc_50
crc_51.C1_crc_51.C2	0.647058824	0.561618411	0.618821293	0.711496746	Carcinomas	Carcinomas	crc_51
crc_52.C1_crc_52.C2	0.307692308	0.178544915	0.35	0.016393443	Carcinomas	Carcinomas	crc_52
crc_53.C1_crc_53.C2	0.178494624	0.345211581	0.070689655	0.358974359	Carcinomas	Carcinomas	crc_53
crc_55.C1_crc_55.C2	0.204508857	0.461024499	0.280254777	0.194290976	Carcinomas	Carcinomas	crc_55
crc_56.C1_crc_56.C2	0.87833595	0.472902747	0.901428571	0.850434783	Carcinomas	Carcinomas	crc_56
crc_57.C1_crc_57.C2	0.847156398	0.31328879	0.801242236	0.995	Carcinomas	Carcinomas	crc_57
crc_58.C1_crc_58.C2	0.827981651	0.161841128	1	0.607329843	Carcinomas	Carcinomas	crc_58
crc_59.C1_crc_59.C2	0.569479966	0.435412027	0.532934132	0.618577075	Carcinomas	Carcinomas	crc_59
crc_60.C1_crc_60.C2	0.378058406	0.47030438	0.218181818	0.46311971	Carcinomas	Carcinomas	crc_60
crc_62.C1_crc_62.C2	0.101351351	0.439495174	0.089646465	0.127226463	Carcinomas	Carcinomas	crc_62
crc_63.C1_crc_63.C2	0.125786164	0.413140312	0.082172702	0.205063291	Carcinomas	Carcinomas	crc_63
crc_64.C1_crc_64.C2	0.829747428	0.396807721	0.82231405	0.841059603	Carcinomas	Carcinomas	crc_64
crc_65.C1_crc_65.C2	0.251559252	0.178544915	0.329341317	0.074829932	Carcinomas	Carcinomas	crc_65
crc_67.C1_crc_67.C2	0.246681416	0.335560505	0.046728972	0.273525721	Carcinomas	Carcinomas	crc_67
crc_69.C1_crc_69.C2	0.147614761	0.412397921	0.161403509	0.1015625	Carcinomas	Carcinomas	crc_69
crc_71.C1_crc_71.C2	0.243428571	0.649591685	0.156542056	0.328125	Carcinomas	Carcinomas	crc_71
crc_72.C1_crc_72.C2	0.505928854	0.187824796	0.593103448	0.470914127	Carcinomas	Carcinomas	crc_72
crc_73.C1_crc_73.C2	1	0.002969562	NaN	1	Carcinomas	Carcinomas	crc_73
crc_74.C1_crc_74.C2	0.881925522	0.408685969	0.985835694	0.698492462	Carcinomas	Carcinomas	crc_74
crc_75.C1_crc_75.C2	0.5455594	0.321826281	0.56004902	0.31372549	Carcinomas	Carcinomas	crc_75
crc_76.C1_crc_76.C2	0.157142857	0.207869339	0	0.167619048	Carcinomas	Carcinomas	crc_76
crc_77.C1_crc_77.C2	0.505421184	0.445063103	0.496659243	0.510666667	Carcinomas	Carcinomas	crc_77
crc_78.C1_crc_78.C2	0.496417605	0.362657758	0.536259542	0.450331126	Carcinomas	Carcinomas	crc_78
crc_79.C1_crc_79.C2	0.649029982	0.420935412	0.917322835	0.432216906	Carcinomas	Carcinomas	crc_79
crc_80.C1_crc_80.C2	0.904040404	0.514476615	0.921908894	0.86965812	Carcinomas	Carcinomas	crc_80
crc_82.C1_crc_82.C2	0.670103093	0.504083148	0.933333333	0.519119351	Carcinomas	Carcinomas	crc_82
crc_83.C1_crc_83.C2	0.141968912	0.358203415	0.15308642	0.133928571	Carcinomas	Carcinomas	crc_83
crc_84.C1_crc_84.C2	0.001633987	0.227171492	0	0.002531646	Carcinomas	Carcinomas	crc_84
crc_85.C1_crc_85.C2	0.639534884	0.031922791	NaN	0.639534884	Carcinomas	Carcinomas	crc_85
crc_87.C1_crc_87.C2	1	0.248700817	1	1	Carcinomas	Carcinomas	crc_87
crc_88.C1_crc_88.C2	0.211781206	0.264662212	0.003039514	0.390625	Carcinomas	Carcinomas	crc_88
crc_89.C1_crc_89.C2	0.455284553	0.182628062	0.361940299	0.566964286	Carcinomas	Carcinomas	crc_89
crc_90.C1_crc_90.C2	0.298446443	0.453971789	0.244318182	0.437317784	Carcinomas	Carcinomas	crc_90
crc_91.C1_crc_91.C2	0.301127214	0.230512249	0.575129534	0.177570093	Carcinomas	Carcinomas	crc_91
crc_92.C1_crc_92.C2	0.640253566	0.234224202	0.602996255	0.846938776	Carcinomas	Carcinomas	crc_92
crc_93.C1_crc_93.C2	0.904341428	0.504454343	0.871287129	0.930942895	Carcinomas	Carcinomas	crc_93
crc_94.C1_crc_94.C2	0.557655955	0.196362287	0.519507187	1	Carcinomas	Carcinomas	crc_94
H02_7170.A6.C1_H02_7170.A6.C2	0.295575221	0.209725316	0.226744186	0.402714932	Carcinomas	Carcinomas	H02_7170.A6
H0311942.C1_H0311942.C2	0.349958437	0.446547884	0.356435644	0.338383838	Carcinomas	Carcinomas	H0311942
s02_16792.C1_s02_16792.C2	0.337823834	0.358203415	0.294117647	0.394299287	Carcinomas	Carcinomas	s02_16792
S03_16027.C1_S03_16027.C2	0.52240717	0.579806978	0.326271186	0.685380117	Carcinomas	Carcinomas	S03_16027
X01_5730.C1_X01_5730.C2	0.66	0.204157387	0.508474576	0.933673469	Carcinomas	Carcinomas	X01_5730
X02_13830.C1_X02_13830.C2	0.448994253	0.516703786	0.530706837	0.315689981	Carcinomas	Carcinomas	X02_13830
X02_16030.C1_X02_16030.C2	0.180987203	0.406087602	0.196172249	0.162393162	Carcinomas	Carcinomas	X02_16030
X02_4431.C1_X02_4431.C2	0.163432074	0.363400148	0.094026549	1	Carcinomas	Carcinomas	X02_4431
X02_5717.A2.C1_X02_5717.A2.C2	0.132169576	0.148849295	0.132169576	NaN	Carcinomas	Carcinomas	X02_5717.A2
X03_09100_1E.C1_X03_09100_1E.C2	0.518147685	0.296585004	0.553345389	0.441295547	Carcinomas	Carcinomas	X03_09100_1E
X03_11053.C1_X03_11053.C2	0.399480069	0.428359317	0.341897233	0.446153846	Carcinomas	Carcinomas	X03_11053
X03_6845.C1_X03_6845.C2	0.18074191	0.47030438	0.190938511	0.200594354	Carcinomas	Carcinomas	X03_6845
X03_9513_B.C1_X03_9513_B.C2	0.383767535	0.370452858	0.361376673	0.412133891	Carcinomas	Carcinomas	X03_9513_B
X09568.C1_X09568.C2	0.1875	0.427616927	1	0.166518255	Carcinomas	Carcinomas	X09568
X11051.C1_X11051.C2	0.586086957	0.213437268	0.603030303	0.563265306	Carcinomas	Carcinomas	X11051
X11360.C1_X11360.C2	0.408775982	0.321455085	0.439367311	0.35016835	Carcinomas	Carcinomas	X11360
X15029101.C1_X15029101.C2	0.261796043	0.243875278	0.197740113	0.285416667	Carcinomas	Carcinomas	X15029101
X674503.C1_X674503.C2	0.374407583	0.31328879	0.391304348	0.373934227	Carcinomas	Carcinomas	X674503
X6809.C1_X6809.C2	0.273264402	0.502598367	1	0.266219239	Carcinomas	Carcinomas	X6809
X9565.A25.C1_X9565.A25.C2	0.760519802	0.599851522	0.944741533	0.664150943	Carcinomas	Carcinomas	X9565.A25
X9768_03.C1_X9768_03.C2	0.531835206	0.198218263	0.358381503	0.614958449	Carcinomas	Carcinomas	X9768_03
