## Supplemental Tables for "Negative selection may cause grossly altered but broadly stable karyotypes in metastatic colorectal cancer": Table_S4_Fig2.clinicalInfo.csv

Sample ID	Sex	Age	Pre-op Chemo	Procedure	Tumour diameter (widest point)	Clinical Info	Bowel Site
C267	male	75	No	unknown	14mm	Dukes A AC, pT2 N0 (12 nodes neg). At least 2 polyps	Right sided
C274	female	75	No	Anterior resection	25mm	Sigmoid tumour. Mod differentiated mucinous ac pT4b N2 Mx, Dukes' C2. 6/24 lymph nodes pos for ac, perineural and extramural venous invasion, R0 resection	Left sided
C277	male	78	No	R Hemi	unknown	Ascending tumour. T4aN0Mx, no perineural invasion	Right sided
C282	female	62	unknown	Open anterior resection	unknown	Sigmoid tumour. 2 more sites collected for this sample	Left sided
C319	unknown	unknown	unknown	Right hemicolectomy	unknown	Synchronous cancer, ascending colon tumour sampled, rectal also removed	Right sided
C288	unknown	61	unknown	unknown	8mm	Polyp - tubular adenoma with LGD in rectum	Left Sided
