## Supplemental Tables for "Negative selection may cause grossly altered but broadly stable karyotypes in metastatic colorectal cancer": Table_S9_Fig4.LM_cohort_info_v2.csv

Sample_Name	Patient	Desc	Organ	TP	PGA	nSegs	Ploidy	WGD_class_sample	WGD_patient	Stage_diagnosis	Treatment_naive	Treatment_in_previous_interval	Days	Month
Liv-A-R1	LM0001	Metastasis	Liver	1	0.707491082045184	39	3	TRUE	WGD	IV	TRUE	FALSE	0	0
Liv-A-R2	LM0001	Metastasis	Liver	1	0.618311533888228	42	3	TRUE	WGD	IV	TRUE	FALSE	0	0
Liv-A-R3	LM0001	Metastasis	Liver	1	0.61474435196195	41	3	TRUE	WGD	IV	TRUE	FALSE	0	0
Rec-B-B2	LM0001	Primary	Colorectal	1	0.616726119698771	33	3	TRUE	WGD	IV	TRUE	FALSE	0	0
Rec-B-B3	LM0001	Primary	Colorectal	1	0.514665081252477	35	3	TRUE	WGD	IV	TRUE	FALSE	0	0
Liv-A-R1	LM0018	Metastasis	Liver	1	0.246730083234245	53	4	FALSE	subclonal_WGD	IV	TRUE	FALSE	0	0
Liv-A-R2	LM0018	Metastasis	Liver	1	0.274673008323425	52	4	FALSE	subclonal_WGD	IV	TRUE	FALSE	0	0
Liv-A-R3	LM0018	Metastasis	Liver	1	0.285374554102259	52	4	FALSE	subclonal_WGD	IV	TRUE	FALSE	0	0
Col-B-B2	LM0018	Primary	Colorectal	1	0.243361078081649	52	4	FALSE	subclonal_WGD	IV	TRUE	FALSE	0	0
Col-B-B3	LM0018	Primary	Colorectal	1	0.3059849385652	52	4	FALSE	subclonal_WGD	IV	TRUE	FALSE	0	0
Lym-C-B1	LM0018	Primary	Lymph	1	0.202140309155767	53	4	FALSE	subclonal_WGD	IV	TRUE	FALSE	0	0
Col-A-B2	LM0024	Primary	Colorectal	1	0.704518430439952	58	3	TRUE	WGD	IV	TRUE	FALSE	0	0
Col-A-B3	LM0024	Primary	Colorectal	1	0.647443519619501	52	3	TRUE	WGD	IV	TRUE	FALSE	0	0
Liv-B-R1	LM0024	Metastasis	Liver	2	0.657946888624653	56	3	TRUE	WGD	IV	FALSE	TRUE	344	12
Liv-B-R2	LM0024	Metastasis	Liver	2	0.678557273087594	59	3	TRUE	WGD	IV	FALSE	TRUE	344	12
Liv-C-R1	LM0024	Metastasis	Liver	2	0.685889813713833	58	3	TRUE	WGD	IV	FALSE	TRUE	344	12
Liv-C-R2	LM0024	Metastasis	Liver	2	0.69678953626635	59	3	TRUE	WGD	IV	FALSE	TRUE	344	12
Liv-C-R3	LM0024	Metastasis	Liver	2	0.653785176377329	61	3	TRUE	WGD	IV	FALSE	TRUE	344	12
Liv-C-R4	LM0024	Metastasis	Liver	2	0.549544193420531	58	3	TRUE	WGD	IV	FALSE	TRUE	344	12
Lym-D-B1	LM0024	Metastasis	Lymph	2	0.664288545382481	61	3	TRUE	WGD	IV	FALSE	TRUE	344	12
Col-A-B2	LM0073	Primary	Colorectal	1	0.589774078478002	39	3	TRUE	WGD	IV	TRUE	FALSE	0	0
Col-A-B3	LM0073	Primary	Colorectal	1	0.593143083630599	41	3	TRUE	WGD	IV	TRUE	FALSE	0	0
Liv-B-R1	LM0073	Metastasis	Liver	2	0.555885850178359	40	3	TRUE	WGD	IV	FALSE	TRUE	183	7
Liv-B-R2	LM0073	Metastasis	Liver	2	0.613951644867222	42	3	TRUE	WGD	IV	FALSE	TRUE	183	7
Col-A-B2	LM0085	Primary	Colorectal	1	0.459175584621482	37	3	TRUE	WGD	IV	FALSE	TRUE	0	0
Col-A-B3	LM0085	Primary	Colorectal	1	0.497621878715814	36	3	TRUE	WGD	IV	FALSE	TRUE	0	0
Liv-B-R1	LM0085	Metastasis	Liver	2	0.465319064605628	43	3	TRUE	WGD	IV	FALSE	FALSE	116	4
Liv-B-R2	LM0085	Metastasis	Liver	2	0.4589774078478	39	3	TRUE	WGD	IV	FALSE	FALSE	116	4
Liv-B-R3	LM0085	Metastasis	Liver	2	0.483749504558066	39	3	TRUE	WGD	IV	FALSE	FALSE	116	4
Liv-C-R1	LM0085	Metastasis	Liver	2	0.492271105826397	40	3	TRUE	WGD	IV	FALSE	FALSE	116	4
Liv-C-R2	LM0085	Metastasis	Liver	2	0.499207292905271	39	3	TRUE	WGD	IV	FALSE	FALSE	116	4
Liv-C-R3	LM0085	Metastasis	Liver	2	0.445699564011098	39	3	TRUE	WGD	IV	FALSE	FALSE	116	4
Liv-D-R1	LM0085	Metastasis	Liver	2	0.524375743162901	40	3	TRUE	WGD	IV	FALSE	FALSE	116	4
Liv-D-R2	LM0085	Metastasis	Liver	2	0.514466904478795	41	3	TRUE	WGD	IV	FALSE	FALSE	116	4
Col-A-B2	LM0095	Primary	Colorectal	1	0.127427665477606	28	2	FALSE	non_WGD	IV	TRUE	FALSE	0	0
Col-A-B3	LM0095	Primary	Colorectal	1	0.131787554498613	28	2	FALSE	non_WGD	IV	TRUE	FALSE	0	0
Liv-B-B1	LM0095	Metastasis	Liver	2	0.209274673008323	29	2	FALSE	non_WGD	IV	FALSE	TRUE	159	6
Col-A-B1	LM0007	Primary	Colorectal	1	0.362068965517241	24	2	FALSE	non_WGD	IV	TRUE	FALSE	0	0
Col-A-B2	LM0007	Primary	Colorectal	1	0.358699960364645	25	2	FALSE	non_WGD	IV	TRUE	FALSE	0	0
Liv-B-B1	LM0007	Metastasis	Liver	2	0.394173602853746	29	2	FALSE	non_WGD	IV	FALSE	TRUE	243	8
Liv-C-B1	LM0007	Metastasis	Liver	2	0.278042013476021	30	2	FALSE	non_WGD	IV	FALSE	TRUE	243	8
Col-A-R1	LM0011	Primary	Colorectal	1	0.698573127229489	31	3	TRUE	WGD	II	TRUE	FALSE	0	0
Col-A-R2	LM0011	Primary	Colorectal	1	0.70055489496631	31	3	TRUE	WGD	II	TRUE	FALSE	0	0
Liv-B-R1	LM0011	Metastasis	Liver	2	0.560245739199366	36	3	TRUE	WGD	II	TRUE	FALSE	467	16
Liv-B-R2	LM0011	Metastasis	Liver	2	0.480975029726516	41	3	TRUE	WGD	II	TRUE	FALSE	467	16
Liv-C-R1	LM0011	Metastasis	Liver	2	0.482956797463337	38	3	TRUE	WGD	II	TRUE	FALSE	467	16
Liv-C-R2	LM0011	Metastasis	Liver	2	0.421125644074514	35	3	TRUE	WGD	II	TRUE	FALSE	467	16
Liv-D-R1	LM0011	Metastasis	Liver	2	0.489496630994847	33	3	TRUE	WGD	II	TRUE	FALSE	467	16
Liv-D-R2	LM0011	Metastasis	Liver	2	0.511890606420927	30	3	TRUE	WGD	II	TRUE	FALSE	467	16
Rec-A-B1	LM0019	Primary	Colorectal	1	0.32560443915973	37	3	FALSE	subclonal_WGD	III	TRUE	FALSE	0	0
Rec-A-B2	LM0019	Primary	Colorectal	1	0.330360681728101	37	3	FALSE	subclonal_WGD	III	TRUE	FALSE	0	0
Liv-B-R1	LM0019	Metastasis	Liver	2	0.635751089972255	39	3	TRUE	subclonal_WGD	III	TRUE	FALSE	377	13
Liv-B-R2	LM0019	Metastasis	Liver	2	0.327784383670234	36	3	FALSE	subclonal_WGD	III	TRUE	FALSE	377	13
Liv-B-R3	LM0019	Metastasis	Liver	2	0.328180737217598	38	3	FALSE	subclonal_WGD	III	TRUE	FALSE	377	13
Col-A-B1	LM0020	Primary	Colorectal	1	0.46551724137931	29	2	TRUE	WGD	IV	TRUE	FALSE	0	0
Col-A-B2	LM0020	Primary	Colorectal	1	0.454419342053111	32	2	TRUE	WGD	IV	TRUE	FALSE	0	0
Liv-B-B1	LM0020	Metastasis	Liver	2	0.462544589774078	32	2	TRUE	WGD	IV	FALSE	TRUE	215	8
Liv-C-B1	LM0020	Metastasis	Liver	2	0.461553705905668	31	2	TRUE	WGD	IV	FALSE	TRUE	215	8
Liv-D-B1	LM0020	Metastasis	Liver	2	0.497820055489497	28	2	TRUE	WGD	IV	FALSE	TRUE	215	8
Liv-E-R1	LM0020	Metastasis	Liver	2	0.412405866032501	27	2	TRUE	WGD	IV	FALSE	TRUE	215	8
Liv-E-R2	LM0020	Metastasis	Liver	2	0.412405866032501	27	2	TRUE	WGD	IV	FALSE	TRUE	215	8
Liv-F-B1	LM0020	Metastasis	Liver	2	0.46551724137931	29	2	TRUE	WGD	IV	FALSE	TRUE	215	8
Liv-G-R1	LM0020	Metastasis	Liver	2	0.452239397542608	31	2	TRUE	WGD	IV	FALSE	TRUE	215	8
Liv-G-R2	LM0020	Metastasis	Liver	2	0.452239397542608	31	2	TRUE	WGD	IV	FALSE	TRUE	215	8
Col-A-B1	LM0027	Primary	Colorectal	1	0.301426872770511	35	2	FALSE	non_WGD	II	TRUE	FALSE	0	0
Col-A-B2	LM0027	Primary	Colorectal	1	0.286563614744352	36	2	FALSE	non_WGD	II	TRUE	FALSE	0	0
Liv-B-R1	LM0027	Metastasis	Liver	2	0.239199365834324	33	2	FALSE	non_WGD	II	TRUE	FALSE	360	12
Liv-B-R2	LM0027	Metastasis	Liver	2	0.237217598097503	34	2	FALSE	non_WGD	II	TRUE	FALSE	360	12
Liv-C-R1	LM0027	Metastasis	Liver	2	0.347998414585811	37	2	FALSE	non_WGD	II	TRUE	FALSE	360	12
Liv-C-R2	LM0027	Metastasis	Liver	2	0.346016646848989	38	2	FALSE	non_WGD	II	TRUE	FALSE	360	12
Liv-C-R3	LM0027	Metastasis	Liver	2	0.34423305588585	36	2	FALSE	non_WGD	II	TRUE	FALSE	360	12
Col-A-B1	LM0029	Primary	Colorectal	2	0.462544589774078	39	3	TRUE	subclonal_WGD	IV	FALSE	TRUE	181	6
Col-A-B2	LM0029	Primary	Colorectal	2	0.55410225921522	46	3	TRUE	subclonal_WGD	IV	FALSE	TRUE	181	6
Col-B-B1	LM0029	Primary	Colorectal	1	0.492469282600079	41	3	TRUE	subclonal_WGD	IV	FALSE	FALSE	0	0
Liv-C-R1	LM0029	Metastasis	Liver	3	0.506738010305192	39	3	TRUE	subclonal_WGD	IV	FALSE	FALSE	257	9
Liv-C-R2	LM0029	Metastasis	Liver	3	0.48038049940547	42	3	TRUE	subclonal_WGD	IV	FALSE	FALSE	257	9
Liv-D-R1	LM0029	Metastasis	Liver	3	0.522592152199762	44	3	TRUE	subclonal_WGD	IV	FALSE	FALSE	257	9
Liv-D-R2	LM0029	Metastasis	Liver	3	0.50277447483155	41	3	TRUE	subclonal_WGD	IV	FALSE	FALSE	257	9
Liv-D-R3	LM0029	Metastasis	Liver	3	0.540229885057471	45	3	TRUE	subclonal_WGD	IV	FALSE	FALSE	257	9
Liv-E-R1	LM0029	Metastasis	Liver	3	0.523186682520809	42	3	TRUE	subclonal_WGD	IV	FALSE	FALSE	257	9
Liv-E-R2	LM0029	Metastasis	Liver	3	0.482560443915973	42	3	TRUE	subclonal_WGD	IV	FALSE	FALSE	257	9
Liv-F-B1	LM0029	Metastasis	Liver	3	0.3414585810543	42	3	FALSE	subclonal_WGD	IV	FALSE	FALSE	257	9
Liv-G-R1	LM0029	Metastasis	Liver	3	0.449266745937376	43	3	TRUE	subclonal_WGD	IV	FALSE	FALSE	257	9
Liv-G-R2	LM0029	Metastasis	Liver	3	0.451050336900515	44	3	TRUE	subclonal_WGD	IV	FALSE	FALSE	257	9
Liv-G-R3	LM0029	Metastasis	Liver	3	0.472453428458185	45	3	TRUE	subclonal_WGD	IV	FALSE	FALSE	257	9
Liv-H-R1	LM0029	Metastasis	Liver	3	0.508125247720967	40	3	TRUE	subclonal_WGD	IV	FALSE	FALSE	257	9
Liv-H-R2	LM0029	Metastasis	Liver	3	0.424098295679746	40	3	TRUE	subclonal_WGD	IV	FALSE	FALSE	257	9
Liv-H-R3	LM0029	Metastasis	Liver	3	0.438168846611177	45	3	TRUE	subclonal_WGD	IV	FALSE	FALSE	257	9
Rec-A-R1	LM0032	Primary	Colorectal	1	0.511692429647245	29	4	TRUE	subclonal_WGD	II	FALSE	TRUE	0	0
Rec-A-R2	LM0032	Primary	Colorectal	1	0.21918351169243	33	4	FALSE	subclonal_WGD	II	FALSE	TRUE	0	0
Liv-B-B1	LM0032	Metastasis	Liver	2	0.423305588585018	30	4	TRUE	subclonal_WGD	II	FALSE	TRUE	265	9
Liv-C-B1	LM0032	Metastasis	Liver	2	0.77982560443916	31	4	TRUE	subclonal_WGD	II	FALSE	TRUE	265	9
Col-A-B1	LM0056	Primary	Colorectal	1	0.345818470075307	39	4	FALSE	subclonal_WGD	III	TRUE	FALSE	0	0
Col-A-B2	LM0056	Primary	Colorectal	1	0.344827586206897	38	4	FALSE	subclonal_WGD	III	TRUE	FALSE	0	0
Liv-B-R1	LM0056	Metastasis	Liver	2	0.745541022592152	53	4	TRUE	subclonal_WGD	III	FALSE	TRUE	1111	37
Liv-B-R2	LM0056	Metastasis	Liver	2	0.835711454617519	50	4	TRUE	subclonal_WGD	III	FALSE	TRUE	1111	37
Liv-B-R3	LM0056	Metastasis	Liver	2	0.449464922711058	48	4	TRUE	subclonal_WGD	III	FALSE	TRUE	1111	37
Liv-B-R4	LM0056	Metastasis	Liver	2	0.374554102259215	57	4	TRUE	subclonal_WGD	III	FALSE	TRUE	1111	37
Liv-C-R1	LM0056	Metastasis	Liver	2	0.662108600871978	37	4	TRUE	subclonal_WGD	III	FALSE	TRUE	1111	37
Liv-C-R2	LM0056	Metastasis	Liver	2	0.615735235830361	41	4	TRUE	subclonal_WGD	III	FALSE	TRUE	1111	37
Liv-C-R3	LM0056	Metastasis	Liver	2	0.708481965913595	38	4	TRUE	subclonal_WGD	III	FALSE	TRUE	1111	37
Lun-D-B1	LM0056	Metastasis	Lung	3	0.909631391200951	40	4	TRUE	subclonal_WGD	III	FALSE	FALSE	3347	111
Lym-E-B1	LM0056	Metastasis	Lymph	3	0.960364645263575	40	4	TRUE	subclonal_WGD	III	FALSE	FALSE	3347	111
Rec-A-B1	LM0058	Primary	Colorectal	1	0.396155370590567	61	2	TRUE	WGD	III	TRUE	FALSE	0	0
Rec-A-B2	LM0058	Primary	Colorectal	1	0.484740388426476	56	2	TRUE	WGD	III	TRUE	FALSE	0	0
Liv-B-B1	LM0058	Metastasis	Liver	2	0.478795085216013	57	2	TRUE	WGD	III	TRUE	FALSE	473	16
Col-A-B1	LM0070	Primary	Colorectal	1	0.661117717003567	37	4	TRUE	WGD	IV	TRUE	FALSE	0	0
Col-B-B1	LM0070	Primary	Colorectal	2	0.687078874355926	39	4	TRUE	WGD	IV	FALSE	TRUE	179	6
Liv-C-B1	LM0070	Metastasis	Liver	2	0.571343638525565	35	4	TRUE	WGD	IV	FALSE	TRUE	179	6
Liv-D-R1	LM0070	Metastasis	Liver	2	0.628220372572335	40	4	TRUE	WGD	IV	FALSE	TRUE	179	6
Liv-D-R2	LM0070	Metastasis	Liver	2	0.608799048751486	35	4	TRUE	WGD	IV	FALSE	TRUE	179	6
Liv-E-B1	LM0070	Metastasis	Liver	2	0.672215616329766	33	4	TRUE	WGD	IV	FALSE	TRUE	179	6
Per-F-B1	LM0070	Metastasis	Peritoneum	3	0.683115338882283	42	4	TRUE	WGD	IV	FALSE	TRUE	2174	72
Liv-G-B1	LM0070	Metastasis	Liver	3	0.549346016646849	35	4	TRUE	WGD	IV	FALSE	TRUE	2174	72
Col-A-B1	LM0071	Primary	Colorectal	1	0.195600475624257	38	2	FALSE	non_WGD	II	TRUE	FALSE	0	0
Col-A-B2	LM0071	Primary	Colorectal	1	0.184502576298058	35	2	FALSE	non_WGD	II	TRUE	FALSE	0	0
Liv-B-B1	LM0071	Metastasis	Liver	2	0.174197384066587	33	2	FALSE	non_WGD	II	FALSE	TRUE	675	23
Liv-C-B1	LM0071	Metastasis	Liver	2	0.194213238208482	34	2	FALSE	non_WGD	II	FALSE	TRUE	675	23
Liv-D-B1	LM0071	Metastasis	Liver	2	0.170035671819263	38	2	FALSE	non_WGD	II	FALSE	TRUE	675	23
Liv-E-B1	LM0071	Metastasis	Liver	2	0.175188267934998	33	2	FALSE	non_WGD	II	FALSE	TRUE	675	23
Liv-F-B1	LM0071	Metastasis	Liver	2	0.167855727308759	34	2	FALSE	non_WGD	II	FALSE	TRUE	675	23
Liv-G-B1	LM0071	Metastasis	Liver	2	0.16884661117717	36	2	FALSE	non_WGD	II	FALSE	TRUE	675	23
Liv-H-R1	LM0071	Metastasis	Liver	2	0.176575505350773	35	2	FALSE	non_WGD	II	FALSE	TRUE	675	23
Liv-H-R2	LM0071	Metastasis	Liver	2	0.176575505350773	35	2	FALSE	non_WGD	II	FALSE	TRUE	675	23
Rec-A-R1	LM0082	Primary	Colorectal	1	0.482560443915973	40	4	TRUE	WGD	III	TRUE	FALSE	0	0
Rec-A-R2	LM0082	Primary	Colorectal	1	0.561632976615141	38	4	TRUE	WGD	III	TRUE	FALSE	0	0
Liv-B-R1	LM0082	Metastasis	Liver	2	0.694609591755846	40	4	TRUE	WGD	III	FALSE	TRUE	914	31
Liv-B-R2	LM0082	Metastasis	Liver	2	0.705707491082045	41	4	TRUE	WGD	III	FALSE	TRUE	914	31
Liv-C-R1	LM0082	Metastasis	Liver	2	0.66884661117717	43	4	TRUE	WGD	III	FALSE	TRUE	914	31
Liv-C-R2	LM0082	Metastasis	Liver	2	0.598493856520016	43	4	TRUE	WGD	III	FALSE	TRUE	914	31
Rec-A-B1	LM0089	Primary	Colorectal	1	0.594332144272691	27	4	TRUE	WGD	III	TRUE	FALSE	0	0
Rec-A-B2	LM0089	Primary	Colorectal	1	0.559056678557273	34	4	TRUE	WGD	III	TRUE	FALSE	0	0
Liv-B-R1	LM0089	Metastasis	Liver	2	0.804399524375743	38	4	TRUE	WGD	III	FALSE	TRUE	701	24
Liv-B-R2	LM0089	Metastasis	Liver	2	0.625445897740785	38	4	TRUE	WGD	III	FALSE	TRUE	701	24
Liv-A-R1	LM0124	Metastasis	Liver	1	0.41973840665874	40	3	TRUE	subclonal_WGD	IV	FALSE	TRUE	0	0
Liv-A-R2	LM0124	Metastasis	Liver	1	0.5	43	3	TRUE	subclonal_WGD	IV	FALSE	TRUE	0	0
Liv-B-R1	LM0124	Metastasis	Liver	1	0.564803804994055	38	3	TRUE	subclonal_WGD	IV	FALSE	TRUE	0	0
Liv-B-R2	LM0124	Metastasis	Liver	1	0.437574316290131	47	3	TRUE	subclonal_WGD	IV	FALSE	TRUE	0	0
Liv-B-R3	LM0124	Metastasis	Liver	1	0.52794292508918	45	3	TRUE	subclonal_WGD	IV	FALSE	TRUE	0	0
Liv-C-B1	LM0124	Metastasis	Liver	1	0.28636543797067	46	3	FALSE	subclonal_WGD	IV	FALSE	TRUE	0	0
Rec-D-B1	LM0124	Primary	Colorectal	2	0.268529528339279	45	3	FALSE	subclonal_WGD	IV	FALSE	FALSE	83	3
Rec-D-B2	LM0124	Primary	Colorectal	2	0.331747919143876	51	3	FALSE	subclonal_WGD	IV	FALSE	FALSE	83	3
Rec-A-B1	LM0131	Primary	Colorectal	1	0.810543004359889	29	4	TRUE	WGD	I	FALSE	TRUE	0	0
Rec-A-B2	LM0131	Primary	Colorectal	1	0.411018628616726	28	4	TRUE	WGD	I	FALSE	TRUE	0	0
Liv-B-R1	LM0131	Metastasis	Liver	2	0.525366627031312	34	4	TRUE	WGD	I	FALSE	FALSE	668	22
Liv-B-R2	LM0131	Metastasis	Liver	2	0.632382084819659	43	4	TRUE	WGD	I	FALSE	FALSE	668	22
Liv-C-R1	LM0131	Metastasis	Liver	2	0.798850574712644	40	4	TRUE	WGD	I	FALSE	FALSE	668	22
Liv-C-R2	LM0131	Metastasis	Liver	2	0.469678953626635	40	4	TRUE	WGD	I	FALSE	FALSE	668	22
Liv-D-B1	LM0131	Metastasis	Liver	2	0.514466904478795	27	4	TRUE	WGD	I	FALSE	FALSE	668	22
Liv-E-R1	LM0131	Metastasis	Liver	2	0.592152199762188	33	4	TRUE	WGD	I	FALSE	FALSE	668	22
Liv-E-R2	LM0131	Metastasis	Liver	2	0.610186286167261	30	4	TRUE	WGD	I	FALSE	FALSE	668	22
Liv-E-R3	LM0131	Metastasis	Liver	2	0.606619104240983	32	4	TRUE	WGD	I	FALSE	FALSE	668	22
Liv-F-R1	LM0131	Metastasis	Liver	3	0.479389615537059	28	4	TRUE	WGD	I	FALSE	FALSE	1322	44
Liv-F-R2	LM0131	Metastasis	Liver	3	0.542211652794293	27	4	TRUE	WGD	I	FALSE	FALSE	1322	44
Liv-G-R1	LM0131	Metastasis	Liver	4	0.650019817677368	28	4	TRUE	WGD	I	FALSE	FALSE	1697	56
Liv-G-R2	LM0131	Metastasis	Liver	4	0.79290527150218	28	4	TRUE	WGD	I	FALSE	FALSE	1697	56
Liv-G-R3	LM0131	Metastasis	Liver	4	0.685889813713833	32	4	TRUE	WGD	I	FALSE	FALSE	1697	56
Liv-A-R1	LM0139	Metastasis	Liver	2	0.524970273483948	47	3	TRUE	WGD	III	FALSE	TRUE	692	23
Liv-A-R2	LM0139	Metastasis	Liver	2	0.558858501783591	43	3	TRUE	WGD	III	FALSE	TRUE	692	23
Liv-A-R3	LM0139	Metastasis	Liver	2	0.435196195005945	47	3	TRUE	WGD	III	FALSE	TRUE	692	23
Lun-B-B1	LM0139	Metastasis	Lung	3	0.507927070947285	37	3	TRUE	WGD	III	FALSE	FALSE	2185	72
Lun-C-B1	LM0139	Metastasis	Lung	3	0.420927467300832	46	3	TRUE	WGD	III	FALSE	FALSE	2185	72
Rec-D-B1	LM0139	Primary	Colorectal	1	0.579072532699168	47	3	TRUE	WGD	III	TRUE	FALSE	0	0
Rec-D-B2	LM0139	Primary	Colorectal	1	0.587197780420135	47	3	TRUE	WGD	III	TRUE	FALSE	0	0
Ova-D-B1	LM0018	Metastasis	Peritoneum	2	0.535077288941736	53	4	TRUE	subclonal_WGD	IV	FALSE	TRUE	187	7
Ome-E-B1	LM0018	Metastasis	Peritoneum	2	0.525961157352358	49	4	TRUE	subclonal_WGD	IV	FALSE	TRUE	187	7
Liv-I-B1	LM0029	Metastasis	Liver	4	0.535671819262782	47	3	TRUE	subclonal_WGD	IV	FALSE	TRUE	803	27
Lun-J-B1	LM0029	Metastasis	Lung	5	0.356123662306778	39	3	FALSE	subclonal_WGD	IV	FALSE	FALSE	862	29
